# Mcr-dependent methanogenesis in *Archaeoglobaceae* enriched from a terrestrial hot spring

**DOI:** 10.1101/2022.12.01.518715

**Authors:** Steffen Buessecker, Grayson L. Chadwick, Melanie E. Quan, Brian P. Hedlund, Jeremy A. Dodsworth, Anne E. Dekas

## Abstract

The preeminent source of biological methane on Earth is methyl coenzyme M reductase (Mcr)-dependent archaeal methanogenesis. A growing body of evidence suggests a diversity of archaea possess Mcr, however, experimental validation of hypothesized methane metabolisms has been missing. Here, we provide evidence of a functional Mcr-based methanogenesis pathway in a novel member of the family *Archaeoglobaceae*, designated *Methanoproducendum nevadense*, which we enriched from a terrestrial hot spring on the polysaccharide xyloglucan. Our incubation assays demonstrate methane production that is highly sensitive to the Mcr-inhibitor bromoethanesulfonate, stimulated by xyloglucan and xyloglucan-derived sugars, concomitant with the consumption of molecular hydrogen, and causing a deuterium fractionation in methane characteristic of hydrogenotrophic and methylotrophic methanogens. Combined with the recovery and analysis of a high-quality *M. nevadense* metagenome-assembled genome encoding a divergent Mcr and diverse potential electron and carbon transfer pathways, our observations suggest methanogenesis in *M. nevadense* occurs via Mcr and is fueled by the consumption of cross-fed byproducts of xyloglucan fermentation mediated by other community members. Phylogenetic analysis shows close affiliation of the *M. nevadense* Mcr with those from Korarchaeota, Nezhaarchaeota, Verstraetearchaeota, and other *Archaeoglobales* that are divergent from well-characterized Mcrs. We propose these archaea likely also use functional Mcr complexes to generate methane on the basis of our experimental validation in *M. nevadense*. Although our stable isotope approach reveals that microbial methanogenesis contributes only a small proportion of the overall methane abundance in the native habitat, divergent Mcr-encoding archaea may be underestimated sources of biological methane in terrestrial and marine hydrothermal environments.
