## Supplementary material for "Mcr-dependent methanogenesis in *Archaeoglobaceae* enriched from a terrestrial hot spring": Table S2

### Sheet: Sheet1
Table S2. FastANI genome comparison
Source Location	Taxon	Genome assembly	IMG_3300005298 (Bin20)	GCA_011361745.1 (SpSt-73)	GCA_011329185.1 (SpSt-47)	M. nevadense XG-1 (this study)	IMG_3300009503 (Bin196)	GCA_011605875.1 (SJ3.Bin34)	GCA_004347865.1 (WYZ-LMO2)	GCA_011332835.1 (SpSt-985)	IMG_2773857653 ("M. senex")
Great Boiling Spring, Nevada, USA	Methanoproducendum nevadense	IMG_3300005298 (Bin20)	100	100	97.7985	96.9615	82.1358	82.0396	81.8361	81.6977	76.725
Great Boiling Spring, Nevada, USA	Methanoproducendum nevadense	GCA_011361745.1 (SpSt-73)	100	100	97.9595	97.0687	82.204	82.0308	81.8362	81.7529	76.7061
Great Boiling Spring, Nevada, USA	Methanoproducendum nevadense	GCA_011329185.1 (SpSt-47)	98.245	98.4041	100	95.6366	81.6608	81.4081	81.2919	81.2691	76.8728
Great Boiling Spring, Nevada, USA	Methanoproducendum nevadense	M. nevadense XG-1 (this study)	96.9623	97.4913	95.7022	100	x	x	x	x	x
Yellowstone National Park, Wyoming, USA	Methanoproducendum hydrogenotrophicum	IMG_3300009503 (Bin196)	82.1018	82.1243	81.1225	x	100	98.1004	99.9609	100	77.0873
Yellowstone National Park, Wyoming, USA	Methanoproducendum hydrogenotrophicum	GCA_011605875.1 (SJ3.Bin34)	81.7992	81.8266	81.2908	x	97.7551	100	97.9484	97.8712	76.7375
Yellowstone National Park, Wyoming, USA	Methanoproducendum hydrogenotrophicum	GCA_004347865.1 (WYZ-LMO2)	81.7549	81.7801	80.9972	x	99.9604	98.1928	100	100	76.6417
Yellowstone National Park, Wyoming, USA	Methanoproducendum hydrogenotrophicum	GCA_011332835.1 (SpSt-985)	81.6367	81.6572	80.8249	x	100	98.1997	100	100	76.7932
Jinze Hot Spring, Tengchong, China	Methanoproducendum senex	IMG_2773857653 ("M. senex")	76.6722	76.6877	76.7965	x	76.9511	76.7674	76.6049	76.7238	100
			x indicates FastANI could not make a comparison between the incomplete bin from the XG-degrading culture and more distantly related MAGs
