## Supplementary material for "Mcr-dependent methanogenesis in *Archaeoglobaceae* enriched from a terrestrial hot spring": Table S1

### Sheet: ANIb_summary
Table S1. ANIb Summary for M. nevadense XG-1
Genome	ANIb [%]	Aligned [%]	Aligned [bp]	Total [bp]
3300000085_11	71.18	42.02	400916	954213
3300000085_15	66.91	26.86	256288	954213
3300005275_4	70.11	45.48	434010	954213
3300005275_8	71.45	53.31	508682	954213
3300005275_13	66.44	25.1	239527	954213
3300005278_13	66.87	26.68	254551	954213
3300005278_17	69.3	32.81	313124	954213
3300005298_17	71.08	46.64	445085	954213
3300005298_20	97.85	84.25	803922	954213
3300005298_28	66.93	27.59	263268	954213
3300005298_39	63.84	3.18	30341	954213
3300005300_15	71.38	49.31	470502	954213

### Sheet: ANIm_summary
Table S1. ANIm Summary for M. nevadense XG-1
Genome	ANIm [%]	Aligned [%]	Aligned [bp]	Total [bp]
3300000085_11	96.84	5.11	48760	954213
3300000085_15	91.17	0.85	8148	954213
3300005275_4	96.21	3.75	35772	954213
3300005275_8	93.31	1.55	14828	954213
3300005275_13	84.04	0.1	1001	954213
3300005278_13	94.9	0.66	6318	954213
3300005278_17	97.6	1.36	13011	954213
3300005298_17	97	5.11	48762	954213
3300005298_20	98.41	84.5	806308	954213
3300005298_28	87.25	0.57	5461	954213
3300005298_39	0	0	0	954213
3300005300_15	96.15	6.31	60225	954213

### Sheet: Tetra
Table S1. Tetra results
	M. nevadense XG-1	3300000085_11	3300000085_15	3300005275_4	3300005275_8	3300005275_13	3300005278_13	3300005278_17	3300005298_17	3300005298_20	3300005298_28	3300005298_39	3300005300_15
M. nevadense XG-1	*	0.83504	0.77511	0.82923	0.84697	0.76732	0.77611	0.82704	0.83245	0.99603	0.77953	0.53147	0.83292
3300000085_11	0.83504	*	---	---	---	---	---	---	---	---	---	---	---
3300000085_15	0.77511	---	*	---	---	---	---	---	---	---	---	---	---
3300005275_4	0.82923	---	---	*	---	---	---	---	---	---	---	---	---
3300005275_8	0.84697	---	---	---	*	---	---	---	---	---	---	---	---
3300005275_13	0.76732	---	---	---	---	*	---	---	---	---	---	---	---
3300005278_13	0.77611	---	---	---	---	---	*	---	---	---	---	---	---
3300005278_17	0.82704	---	---	---	---	---	---	*	---	---	---	---	---
3300005298_17	0.83245	---	---	---	---	---	---	---	*	---	---	---	---
3300005298_20	0.99603	---	---	---	---	---	---	---	---	*	---	---	---
3300005298_28	0.77953	---	---	---	---	---	---	---	---	---	*	---	---
3300005298_39	0.53147	---	---	---	---	---	---	---	---	---	---	*	---
3300005300_15	0.83292	---	---	---	---	---	---	---	---	---	---	---	*
